# CNIH3 is a molecular signature of slow AMPA receptors

**DOI:** 10.64898/2026.07.22.739851

**Authors:** Marin Boutonnet, Jennifer D. Noonan, Niccolo P. Pampaloni, Andrew J.R. Plested

## Abstract

At excitatory synapses, glutamate activates receptors in the postsynaptic membrane including the AMPA receptor. Usually considered to be the fastest ion channel receptors in the brain, AMPA receptors can produce millisecond synaptic potentials that mimic the timing of spikes. However, we found abundant slow AMPA responses in CA1 pyramidal cells. These slow responses show a mosaic distribution in individual cells and even in single dendrites (Pampaloni et al., 2021). A survey of the literature reveals cryptic reports of similar slow responses in cerebellum, striatum and other brain regions (Pampaloni and Plested, 2022). These observations open a new perspective on the extent of AMPA receptor diversity. To enable a detailed interrogation of slow AMPA receptors in the brain, we sought to determine their molecular basis. We noted that slow AMPA is prevalent in ventral CA1 but rather sparse in dorsal hippocampus and absent in dentate gyrus granule cells. Checking published transcriptomic data, we noted that certain AMPA receptor auxiliary proteins also show gradients across these hippocampal regions. One understudied auxiliary protein identified from transcriptomics, CNIH3, produces uniquely slow AMPA responses in heterologous expression. Strikingly, we found that shRNAs against CNIH3 could ablate slow AMPA responses in ventral CA1, and over-expression of CNIH3 in dorsal CA1 introduced widespread mosaic slow AMPA responses. We conclude that CNIH3 is a sparsely-expressed marker of slow AMPA currents with the potential to convert individual synapses from fast followers into detonators that can spike the target cell, with implications for subcellular calculations, circuits, behaviour and brain pathologies.
