## Supplementary Excel Table 1 for "CNIH3 is a molecular signature of slow AMPA receptors"

### Sheet: Kinetics
500 ms glutamate																			NOTE: p values obtained from PRISM, mann witt test
	Steady State (%)															Average	SEM	n	P-value
A1	1.4	2.6	0.97	2	1.2	5.3	2.8	9.2								3.18375	0.987247	8
A1 + CNIH3	16.6	20.4	11.25	7.8	10.8	19.04	17.8	28.9								16.5737	2.36349	8	0.0003
A2Q	3.6	2.5	5.7	1.5	0.9	5.1										3.21667	0.789268	6
A2Q + CNIH3	8	25.9	9.3	18.3	28.9	39	26	20	29							22.7111	3.30666	9	0.0004
A4	2.1	4.4	3	5	6.3	4.6	2.7	3.2	7.6							4.32222	0.598326	9
A4 + CNIH3	10.5	24	19.5	26.7	16	14.7	24.47	12.17	33.17	11.1	14.6	7.9	30	20.3		18.9364	2.08244	14	<0.0001
A1+A2R	1.07296	2.01715	3.82848	4.41026	1.27451	4.70588	0.980392									2.6128	0.622426	7
A1+A2R + CNIH3	25.0627	9.28571	21.875	12.5	29.3269	27.5	32.375	30.7692								23.5868	3.01671	8	0.0003
A4+A2R	8.87	5.8	6.2	8.6	5.7	4.5	5.3	2.8	3.09							5.65111	0.702372	9
A4+A2R + CNIH3	45.8	25	18.1	17.6	25.4	25.4	23.3									25.8	3.56484	7	0.0002
	Decay (ms)															Average	SEM	n	P-value
A1	28.5024	18.4069	17.5408	68.069												33.1298	11.9092	4
A1 + CNIH3	48.4	216.653	81	139.966	113.385	140.8										123.367	23.6617	6	0.019
A2Q	2.89027	96.9	35.5455	29.3046	6.34591	14.2889										30.8792	14.1933	6
A2Q + CNIH3	184.98	59.6154	2.80299	25.8148	368.876	55.9032	34.2118	139.952								109.02	42.9526	8	0.18
A4	7.25384	10.7429	78.0377	18.587	21.7959											27.2835	12.9548	5
A4 + CNIH3	110.832	37.2523	102.261	75.8852	27.6683	48.6261	20.46	34.9705	303.622							84.6197	29.4394	9	0.04
A1+A2R	9.04615	5.48632	9.12406	4.76294	6.0121	10.8899	6.6313	6.90923	6.25245							7.23493	0.66986	9
A1+A2R + CNIH3	250.405	65	51	47.5	87.7919	67.4074										94.8508	31.6524	6	0.0004
A4+A2R	1.92231	0.93575	12.8039	2.78918												4.61278	2.75649	4
A4+A2R + CNIH3	25.1224	15.5598	15.441	83.3493	72.7264	21.7442										38.9905	12.5155	6	0.0095
	Desensitization (ms)															Average	SEM	n	P-value
A1	23.2	3.66763	2.87235	2.14037	3.09281	3.76	3.5									6.03331	2.86884	7
A1 + CNIH3	7.91525	10.2008	8.01724	19.9649	10.1821	22.9475	49.6									18.404	5.6675	7	0.0175
A2Q	8.74375	5.73892	16.4821	8.50995	7.01317	15.312										10.3	1.83095	6
A2Q + CNIH3	57.4171	104	64.1034	46.7083	241.534	99.8056	59.4615	34.0108	100.622	44.1633	89.3839	120.778				88.499	16.064	12	0.0001
A4	4.81515	3.53268	3.09108	4.30429	6.01219	4.86787	9.68712	2.86316	7.77169	7.81363						5.47588	0.724388	10
A4 + CNIH3	14.9701	18.2727	19.1706	16.5045	14.6872	27.5795	20.9367	16.0878	16.5053	26.4885	27.5496	29.7529	25.0424	21.8543		21.1001	1.40915	14	<0.0001
A1+A2R	7.43529	7.76364	11.1346	10.2424	6.26087	7.55	5.52									7.98669	0.765402	7
A1+A2R + CNIH3	41.5455	45.5743	39.3011	64.4	56.1905	42.5	35.2895	13.3878								42.2736	5.32303	8	0.0003
A4+A2R	9.41201	7.42284	11.3274	6.15905	10.12	9.99105	5.427	7.2655	8.54545	5.02813						8.06984	0.678943	10
A4+A2R + CNIH3	26.1613	24.3469	43.1365	35.3058	81.9509	26.0769	34.2008									38.7399	7.62928	7	0.0001
1 ms glutamate
	Deactivation (ms)															Average	SEM	n	P-value
A1	1.39418	3.88002	4.96706	1.92692	2.40438	1.03507	2									2.51538	0.533309	7
A1 + CNIH3	14.2609	64.4516	11.86	12.1309	15.5863	41.0796	23.039	34.9259								27.1668	6.57649	8	0.003
A2Q	1.43556	0.665462	1.37769	3.44348	1.43265	1.19967	3.20753									1.82315	0.401547	7
A2Q + CNIH3	9.32286	14.8636	6.11111	18.9181	11.3478	15.5909	22									14.0221	2.08513	7	0.0006
A4	1.39418	3.88002	0.506264	1.33754	1.34857	1.42622	0.9908	1.02492	0.606222	0.581859	1.03264					1.28448	0.278833	11
A4 + CNIH3	8.98601	13.0091	15.3945	5.96269	3.1607	11.911	6.523	4.60345	23.886	11.5428	39.9262	5.86973	19.8782			13.1272	2.80271	13	<0.0001
A1+A2R	4.52336	4.2625	1.7	1.26549	3.65487	2.11071	2.73217									2.89273	0.483636	7
A1+A2R + CNIH3	14.6957	5.42857	21.1304	24.8814	23.4762	24.0968										18.9515	3.09752	6	0.0012
A4+A2R	0.789922	2.94515	1.37431	0.522378	1.31748	1.51194	0.592576	1.11993	2.3136							1.38748	0.266498	9
A4+A2R + CNIH3	7.73729	19.2021	12.5378	23.6668	5.27385	8.89427	16	13.9833								13.4119	2.17665	8	<0.0001

### Sheet: GYKI
500 ms glutamate vs 500 ms gyki with glu																			NOTE: p values obtained from PRISM, mann witt test, paired
	Peak GYKI/Peak Glu (%)															Average	SEM	n	P-value
A1	49.3506	47.8261	21.9302	69.863	22.8571	21.8391	35.8974	37.5								38.383	5.96546	8
A1 + CNIH3	28.9	21.8	35	28.6364	22.8571	33.0769										28.3784	2.1604	6	0.21
A2Q	23.6478	49.3506	26.7241	14.4928	11.9186	24.5902	27.193									25.4167	4.58528	7
A2Q + CNIH3	28.2258	21.1268	26	26.1735	18.2927	28.75	25.8									24.9098	1.4427	7	0.71
A4	25.5	44.7552	29.5082	63.8889	18	21.4912	21.2766									32.06	6.2668	7
A4 + CNIH3	36.1404	28.5135	14.4737	20.6452	17.8808	18.6147										22.7114	3.29772	6	0.18
A1+A2R	6.43777	27.2315	15.3139	28.2051	21.5686	11.7647	18.6275	10.7885								17.4922	2.77815	8
A1+A2R + CNIH3	35.9231	22.0714	28.125	30.4167	27.8846	21.875	27.6817									27.7111	1.83112	7	0.014
	Desensitization (ms)															Average	SEM	n	P-value
A1 Glu	7.01293	7.25	5.60887	3	3.42857	4.5	2.88286	2.46154								4.5181	0.671788	8
A1 GYKI + Glu	4.44348	11.6556	9.63158	2.86842	4.90588	5	1.53846	2								5.25542	1.27525	8	0.55
A1 + CNIH3 Glu	45	36	45	36.7007	27.3279	18.5068										34.7559	4.22067	6
A1 + CNIH3 GYKI + Glu	18	47	36	52.3548	19	22.6818										32.5061	6.07073	6	>0.99
A2 Glu	8.81982	6.86477	7.70519	10.8333	12.35	9.26087	11.2789									9.58756	0.75114	7
A2 GYKI + Glu	8.328	7.21429	9.72727	14.7455	6.70182	3.8	9.46809									8.56927	1.27636	7	0.58
A2 + CNIH3 Glu	86.7324	78.288	62.2222	126.252	51.4606	58.0556	45.5714									72.6546	10.4736	7
A2 + CNIH3 GYKI + Glu	105.667	102.5	90.1538	121.6	55.6897	75.4167	69									88.5753	8.75179	7	0.047
A4 Glu	5.30789	4.40167	5.404	5.04348	4.67045	6.54948	5.70476									5.29739	0.267484	7
A4 GYKI + Glu	5.86875	4	4.7812	4.71579	3.67519	6.40615	3.8									4.74958	0.396917	7	0.11
A4 + CNIH3 Glu	48.9278	43.8	38.9623	38.6667	71.8987	56.9194										49.8625	5.21914	6
A4 + CNIH3 GYKI + Glu	55.8772	38.492	23.871	41.25	57.1538	75.1538										48.633	7.30056	6	>0.99
A1 + A2R Glu	7.43529	7.76364	11.1346	10.2424	6.26087	7.5475	5.51765	13								8.61275	0.912383	8
A1 + A2R GYKI + Glu	6.28647	6.49979	7	9	7.53636	8.9	5.66769	7.14203								7.25404	0.421221	8	0.46
A1 + A2R + CNIH3 Glu	41.5455	45.5743	39.3011	64.4	56.1905	42.5	61.119									50.0901	3.87618	7
A1 +A2R + CNIH3 GYKI + Glu	90.5167	20	45	34.8117	85.9333	15.963	22									44.8892	11.8001	7	0.94
	Steady State (%)															Average	SEM	n	P-value
A1 Glu	1.7	0.2	0.4	0.007	0.16	0.804598	1.66667	0.916667	0.102778							0.661968	0.21883	9
A1 GYKI + Glu	0.003	1.8	2.1	1.1	2.2	1	11.4286	3.83333	2							2.82943	1.13011	9	0.031
A1 + CNIH3 Glu	17	8	21	19.0909	16.1905	13.8462										15.8546	1.86281	6
A1 + CNIH3 GYKI + Glu	15	4.66	31	23.8095	22.9167	18.6047										19.3318	3.66789	6	0.16
A2 Glu	1.7	0.29	0.25	6.3	2.6	0.0163934	1.18421									1.76294	0.832858	7
A2 GYKI + Glu	1	0.6	0.9	8	7	1	0.483871									2.71198	1.24327	7	0.30
A2 + CNIH3 Glu	24.1935	23.9437	16	29.5875	35.3659	30	20									25.5844	2.48266	7
A2 + CNIH3 GYKI + Glu	22.8571	22.2222	38.4615	17.9348	35.3333	38.6957	25.8398									28.7635	3.23428	7	0.81
A4 Glu	2	1.1	1.2	1.8	3.23	1.18421	2.97872									1.92756	0.330569	7
A4 GYKI + Glu	0.001	3	1.6	4.3	0.96	0.408163	3									1.89559	0.59732	7	>0.99
A4 + CNIH3 Glu	18.9474	8.10811	21.0526	15.4839	28.3444	23.8095										19.291	2.85863	6
A4 + CNIH3 GYKI + Glu	33.0097	28.436	30	25	36.2963	51.1628										33.9841	3.78053	6	0.031
A1 + A2R Glu	1.07296	2.01715	3.82848	4.41026	1.27451	4.70588	0.980392	7.69231								3.24774	0.832891	8
A1 + A2R GYKI + Glu	5.53333	5.55556	1.66667	5.27273	0.909091	2.25	0.0210526	1.78253								2.87387	0.791193	8	0.74
A1 + A2R + CNIH3 Glu	25.0627	9.28571	21.875	12.5	29.3269	27.5	36.9089									23.2085	3.64262	7
A1 +A2R + CNIH3 GYKI + Glu	22.3256	18.7702	37.2222	17.8082	31.0345	28.5714	33.3333									27.0094	2.83439	7	0.30

### Sheet: Trains
A2: A4
	10 Hz			20 Hz			50 Hz
	Decay (ms)	Steady state (%)		Decay (ms)	Steady state (%)		Decay (ms)	Steady state (%)
	0.74	1.5		0.63	0.07		44	0.21
	1.04	4.6		1.8	2.3		0.83	3
	0.96	0.07		1.02	0.8		0.96	1.01
	3.1	5.4
	1.17	0.08
Ave	1.402	2.33		1.15	1.05667		22.48	1.40667
Sem	0.430214	1.12776		0.343948	0.656413		21.52	0.829464
n	5	5		3	3		3	3
A2: A4 + CNIH3
	10 Hz			20 Hz			50 Hz
	Decay (ms)	Steady state (%)		Decay (ms)	Steady state (%)		Decay (ms)	Steady state (%)
	4.42	9		2.43	12		24.5	28.2
	16.14	4.6		14.28	12.5		56	10.6
	13.2	6.3		28.23	12.4		8.77	6.8
	5.34	3.8		5.56	1.4		3.37	6.4
	4.82	8.2		54	13.6		62	38.8
	19	2.2
Ave	10.4867	5.68333		20.9	10.38		30.928	18.16
Sem	2.62807	1.07344		9.40643	2.26062		12.0121	6.52423
n	6	6		5	5		5	5
